# Meta-metabolome ecology reveals that geochemistry and microbial functional potential are linked to organic matter development across seven rivers

**DOI:** 10.1101/2024.01.10.575030

**Authors:** Robert E. Danczak, Amy E. Goldman, Mikayla A. Borton, Rosalie K. Chu, Jason G. Toyoda, Vanessa A. Garayburu-Caruso, Emily B. Graham, Joseph W. Morad, Lupita Renteria, Jacqueline R. Hager, Shai Arnon, Scott Brooks, Edo Bar-Zeev, Michael Jones, Nikki Jones, Jorg Lewandowski, Christof Meile, Birgit M. Mueller, John Schalles, Hanna Schulz, Adam Ward, James C. Stegen

## Abstract

Rivers receive substantial dissolved organic matter (DOM) input from the land and transport it to the ocean. As DOM travels through watersheds, it undergoes biotic and abiotic transformations that impact biogeochemical cycles and any subsequent CO_2_ release into the atmosphere. While recent research has increased our mechanistic knowledge of DOM composition within watersheds, DOM development across broad spatial distances and within divergent biomes is under investigated. Here, we combined DOM characterization, geochemical analyses, and shotgun metagenomics to analyze samples from seven rivers ranging from the U.S. Pacific Northwest to Berlin, Germany. Initial analyses revealed that many DOM properties were distinguished by river type (e.g., wastewater, headwater) and that geochemistry often explained variation across rivers. At a global scale, analyses rooted in meta-metabolome ecology indicated that DOM was structured overwhelmingly by deterministic selection. When controlling for scale, however, analyses indicated that ecological assembly dynamics were again partially structured by river type. Finally, microbial analyses revealed that many riverine microbes from our systems shared core metabolic functional potential while differing in peripheral capabilities in across the rivers. Further analysis of the carbon degradation potential for recovered metagenomically assembled genomes indicated that the sampled rivers had strong taxonomically conserved niche differentiation and that carbon degradation potential diversity was significantly related to organic matter diversity. Together, these results help us uncover interconnections between the development of DOM, riverine geochemistry, and microbial functional potential.
