## Supplemental Table 2 for "Meta-metabolome ecology reveals that geochemistry and microbial functional potential are linked to organic matter development across seven rivers"

Comparison	Stat	p.value
Overall KW NOSC	198.894213261916	2.3048985485485e-35
Altamaha River Pore Water - Altamaha River Surface Water NOSC	82	0.00108041983483295
Altamaha River Pore Water - Columbia River - 300A Pore Water NOSC	234	0.0058408711807629
Altamaha River Pore Water - Columbia River - 300A Surface Water NOSC	154	0.110016965994139
Altamaha River Pore Water - East Fork Poplar Creek Pore Water NOSC	204	0.0882620189695684
Altamaha River Pore Water - East Fork Poplar Creek Surface Water NOSC	322	4.6525171059678e-10
Altamaha River Pore Water - Erpe River Pore Water NOSC	254	0.00275088169270111
Altamaha River Pore Water - Erpe River Surface Water NOSC	295	4.15237151707626e-06
Altamaha River Pore Water - HJ Andrews - WS1 Pore Water NOSC	247	0.00118931243858344
Altamaha River Pore Water - HJ Andrews - WS1 Surface Water NOSC	245	0.00154946948024792
Altamaha River Pore Water - Jordan River Pore Water NOSC	281	1.29312607798223e-08
Altamaha River Pore Water - Jordan River Surface Water NOSC	304	4.92619458278943e-10
Altamaha River Pore Water - Nisqually River Pore Water NOSC	247	5.75748991863515e-09
Altamaha River Pore Water - Nisqually River Surface Water NOSC	304	4.92619458278943e-10
Altamaha River Surface Water - Columbia River - 300A Pore Water NOSC	336	1.55330459817685e-10
Altamaha River Surface Water - Columbia River - 300A Surface Water NOSC	252	5.6367034168456e-09
Altamaha River Surface Water - East Fork Poplar Creek Pore Water NOSC	334	6.2132183927074e-10
Altamaha River Surface Water - East Fork Poplar Creek Surface Water NOSC	357	6.94899425500169e-11
Altamaha River Surface Water - Erpe River Pore Water NOSC	357	6.94899425500169e-11
Altamaha River Surface Water - Erpe River Surface Water NOSC	357	6.94899425500169e-11
Altamaha River Surface Water - HJ Andrews - WS1 Pore Water NOSC	336	1.55330459817685e-10
Altamaha River Surface Water - HJ Andrews - WS1 Surface Water NOSC	336	1.55330459817685e-10
Altamaha River Surface Water - Jordan River Pore Water NOSC	315	3.59201688328396e-10
Altamaha River Surface Water - Jordan River Surface Water NOSC	336	1.55330459817685e-10
Altamaha River Surface Water - Nisqually River Pore Water NOSC	273	2.15521012997038e-09
Altamaha River Surface Water - Nisqually River Surface Water NOSC	336	1.55330459817685e-10
Columbia River - 300A Pore Water - Columbia River - 300A Surface Water NOSC	12	1.78819400787364e-05
Columbia River - 300A Pore Water - East Fork Poplar Creek Pore Water NOSC	26	3.71464455860887e-05
Columbia River - 300A Pore Water - East Fork Poplar Creek Surface Water NOSC	272	1.71408524956708e-09
Columbia River - 300A Pore Water - Erpe River Pore Water NOSC	184	0.0871790202890357
Columbia River - 300A Pore Water - Erpe River Surface Water NOSC	251	5.94101947499951e-06
Columbia River - 300A Pore Water - HJ Andrews - WS1 Pore Water NOSC	172	0.101641785385812
Columbia River - 300A Pore Water - HJ Andrews - WS1 Surface Water NOSC	181	0.0468149925836043
Columbia River - 300A Pore Water - Jordan River Pore Water NOSC	234	1.99640517302519e-07
Columbia River - 300A Pore Water - Jordan River Surface Water NOSC	256	3.32734195504199e-09
Columbia River - 300A Pore Water - Nisqually River Pore Water NOSC	208	2.94707430303719e-08
Columbia River - 300A Pore Water - Nisqually River Surface Water NOSC	256	3.32734195504199e-09
Columbia River - 300A Surface Water - East Fork Poplar Creek Pore Water NOSC	118	0.323780399914469
Columbia River - 300A Surface Water - East Fork Poplar Creek Surface Water NOSC	204	3.8538663962794e-08
Columbia River - 300A Surface Water - Erpe River Pore Water NOSC	202	1.54154655851176e-07
Columbia River - 300A Surface Water - Erpe River Surface Water NOSC	204	3.8538663962794e-08
Columbia River - 300A Surface Water - HJ Andrews - WS1 Pore Water NOSC	185	2.95840920420272e-06
Columbia River - 300A Surface Water - HJ Andrews - WS1 Surface Water NOSC	188	7.88909121120724e-07
Columbia River - 300A Surface Water - Jordan River Pore Water NOSC	180	1.15049246830106e-07
Columbia River - 300A Surface Water - Jordan River Surface Water NOSC	192	6.57424267600604e-08
Columbia River - 300A Surface Water - Nisqually River Pore Water NOSC	156	3.84593196546353e-07
Columbia River - 300A Surface Water - Nisqually River Surface Water NOSC	192	6.57424267600604e-08
East Fork Poplar Creek Pore Water - East Fork Poplar Creek Surface Water NOSC	272	1.71408524956708e-09
East Fork Poplar Creek Pore Water - Erpe River Pore Water NOSC	264	1.14843711720995e-07
East Fork Poplar Creek Pore Water - Erpe River Surface Water NOSC	272	1.71408524956708e-09
East Fork Poplar Creek Pore Water - HJ Andrews - WS1 Pore Water NOSC	240	3.04451788886342e-06
East Fork Poplar Creek Pore Water - HJ Andrews - WS1 Surface Water NOSC	246	4.62500531750836e-07
East Fork Poplar Creek Pore Water - Jordan River Pore Water NOSC	240	6.65468391008397e-09
East Fork Poplar Creek Pore Water - Jordan River Surface Water NOSC	256	3.32734195504199e-09
East Fork Poplar Creek Pore Water - Nisqually River Pore Water NOSC	208	2.94707430303719e-08
East Fork Poplar Creek Pore Water - Nisqually River Surface Water NOSC	256	3.32734195504199e-09
East Fork Poplar Creek Surface Water - Erpe River Pore Water NOSC	0	8.57042624783542e-10
East Fork Poplar Creek Surface Water - Erpe River Surface Water NOSC	13	3.19676899044261e-07
East Fork Poplar Creek Surface Water - HJ Andrews - WS1 Pore Water NOSC	28	2.9857650962209e-05
East Fork Poplar Creek Surface Water - HJ Andrews - WS1 Surface Water NOSC	11	3.34246623665581e-07
East Fork Poplar Creek Surface Water - Jordan River Pore Water NOSC	202	0.00410922863412663
East Fork Poplar Creek Surface Water - Jordan River Surface Water NOSC	272	1.71408524956708e-09
East Fork Poplar Creek Surface Water - Nisqually River Pore Water NOSC	218	1.16900614020475e-07
East Fork Poplar Creek Surface Water - Nisqually River Surface Water NOSC	272	1.71408524956708e-09
Erpe River Pore Water - Erpe River Surface Water NOSC	281	5.74218558604973e-08
Erpe River Pore Water - HJ Andrews - WS1 Pore Water NOSC	134	0.957503822560089
Erpe River Pore Water - HJ Andrews - WS1 Surface Water NOSC	134	0.957503822560089
Erpe River Pore Water - Jordan River Pore Water NOSC	252	2.47471057906248e-08
Erpe River Pore Water - Jordan River Surface Water NOSC	272	1.71408524956708e-09
Erpe River Pore Water - Nisqually River Pore Water NOSC	221	1.67000877172107e-08
Erpe River Pore Water - Nisqually River Surface Water NOSC	272	1.71408524956708e-09
Erpe River Surface Water - HJ Andrews - WS1 Pore Water NOSC	49	0.00122419282889981
Erpe River Surface Water - HJ Andrews - WS1 Surface Water NOSC	51	0.00163427401217674
Erpe River Surface Water - Jordan River Pore Water NOSC	232	1.97906140308454e-05
Erpe River Surface Water - Jordan River Surface Water NOSC	272	1.71408524956708e-09
Erpe River Surface Water - Nisqually River Pore Water NOSC	221	1.67000877172107e-08
Erpe River Surface Water - Nisqually River Surface Water NOSC	272	1.71408524956708e-09
HJ Andrews - WS1 Pore Water - HJ Andrews - WS1 Surface Water NOSC	139	0.696258329106361
HJ Andrews - WS1 Pore Water - Jordan River Pore Water NOSC	225	4.55180379449744e-06
HJ Andrews - WS1 Pore Water - Jordan River Surface Water NOSC	255	6.65468391008397e-09
HJ Andrews - WS1 Pore Water - Nisqually River Pore Water NOSC	204	3.53648916364463e-07
HJ Andrews - WS1 Pore Water - Nisqually River Surface Water NOSC	256	3.32734195504199e-09
HJ Andrews - WS1 Surface Water - Jordan River Pore Water NOSC	230	9.25001063501672e-07
HJ Andrews - WS1 Surface Water - Jordan River Surface Water NOSC	256	3.32734195504199e-09
HJ Andrews - WS1 Surface Water - Nisqually River Pore Water NOSC	208	2.94707430303719e-08
HJ Andrews - WS1 Surface Water - Nisqually River Surface Water NOSC	256	3.32734195504199e-09
Jordan River Pore Water - Jordan River Surface Water NOSC	169	0.0543534950458124
Jordan River Pore Water - Nisqually River Pore Water NOSC	129	0.155541507220737
Jordan River Pore Water - Nisqually River Surface Water NOSC	213	9.11758242520605e-05
Jordan River Surface Water - Nisqually River Pore Water NOSC	94	0.681573440023317
Jordan River Surface Water - Nisqually River Surface Water NOSC	193	0.0135615370849147
Nisqually River Pore Water - Nisqually River Surface Water NOSC	147	0.061642155481304
Overall KW DBE	209.146620918634	1.79973882429861e-37
Altamaha River Pore Water - Altamaha River Surface Water DBE	95	0.0040196161422645
Altamaha River Pore Water - Columbia River - 300A Pore Water DBE	0	4.92619458278943e-10
Altamaha River Pore Water - Columbia River - 300A Surface Water DBE	1	2.83445657532808e-08
Altamaha River Pore Water - East Fork Poplar Creek Pore Water DBE	21	1.71283785643589e-06
Altamaha River Pore Water - East Fork Poplar Creek Surface Water DBE	323	2.3262585529839e-10
Altamaha River Pore Water - Erpe River Pore Water DBE	323	2.3262585529839e-10
Altamaha River Pore Water - Erpe River Surface Water DBE	323	2.3262585529839e-10
Altamaha River Pore Water - HJ Andrews - WS1 Pore Water DBE	21	1.71283785643589e-06
Altamaha River Pore Water - HJ Andrews - WS1 Surface Water DBE	18	7.85235416496636e-07
Altamaha River Pore Water - Jordan River Pore Water DBE	285	1.07760506498519e-09
Altamaha River Pore Water - Jordan River Surface Water DBE	304	4.92619458278943e-10
Altamaha River Pore Water - Nisqually River Pore Water DBE	246	1.15149798372703e-08
Altamaha River Pore Water - Nisqually River Surface Water DBE	304	4.92619458278943e-10
Altamaha River Surface Water - Columbia River - 300A Pore Water DBE	0	1.55330459817685e-10
Altamaha River Surface Water - Columbia River - 300A Surface Water DBE	4	6.76404410021472e-08
Altamaha River Surface Water - East Fork Poplar Creek Pore Water DBE	59	0.000530767753797605
Altamaha River Surface Water - East Fork Poplar Creek Surface Water DBE	357	6.94899425500169e-11
Altamaha River Surface Water - Erpe River Pore Water DBE	357	6.94899425500169e-11
Altamaha River Surface Water - Erpe River Surface Water DBE	357	6.94899425500169e-11
Altamaha River Surface Water - HJ Andrews - WS1 Pore Water DBE	47	9.22594585914728e-05
Altamaha River Surface Water - HJ Andrews - WS1 Surface Water DBE	41	3.41205101253919e-05
Altamaha River Surface Water - Jordan River Pore Water DBE	315	3.59201688328396e-10
Altamaha River Surface Water - Jordan River Surface Water DBE	336	1.55330459817685e-10
Altamaha River Surface Water - Nisqually River Pore Water DBE	273	2.15521012997038e-09
Altamaha River Surface Water - Nisqually River Surface Water DBE	336	1.55330459817685e-10
Columbia River - 300A Pore Water - Columbia River - 300A Surface Water DBE	115	0.396531232336859
Columbia River - 300A Pore Water - East Fork Poplar Creek Pore Water DBE	248	2.22931910987813e-07
Columbia River - 300A Pore Water - East Fork Poplar Creek Surface Water DBE	272	1.71408524956708e-09
Columbia River - 300A Pore Water - Erpe River Pore Water DBE	272	1.71408524956708e-09
Columbia River - 300A Pore Water - Erpe River Surface Water DBE	272	1.71408524956708e-09
Columbia River - 300A Pore Water - HJ Andrews - WS1 Pore Water DBE	190	0.0189310750929672
Columbia River - 300A Pore Water - HJ Andrews - WS1 Surface Water DBE	191	0.0169702458601253
Columbia River - 300A Pore Water - Jordan River Pore Water DBE	240	6.65468391008397e-09
Columbia River - 300A Pore Water - Jordan River Surface Water DBE	256	3.32734195504199e-09
Columbia River - 300A Pore Water - Nisqually River Pore Water DBE	208	2.94707430303719e-08
Columbia River - 300A Pore Water - Nisqually River Surface Water DBE	256	3.32734195504199e-09
Columbia River - 300A Surface Water - East Fork Poplar Creek Pore Water DBE	179	2.44561827547425e-05
Columbia River - 300A Surface Water - East Fork Poplar Creek Surface Water DBE	204	3.8538663962794e-08
Columbia River - 300A Surface Water - Erpe River Pore Water DBE	204	3.8538663962794e-08
Columbia River - 300A Surface Water - Erpe River Surface Water DBE	204	3.8538663962794e-08
Columbia River - 300A Surface Water - HJ Andrews - WS1 Pore Water DBE	126	0.173646326452895
Columbia River - 300A Surface Water - HJ Andrews - WS1 Surface Water DBE	123	0.222574272917522
Columbia River - 300A Surface Water - Jordan River Pore Water DBE	180	1.15049246830106e-07
Columbia River - 300A Surface Water - Jordan River Surface Water DBE	192	6.57424267600604e-08
Columbia River - 300A Surface Water - Nisqually River Pore Water DBE	156	3.84593196546353e-07
Columbia River - 300A Surface Water - Nisqually River Surface Water DBE	192	6.57424267600604e-08
East Fork Poplar Creek Pore Water - East Fork Poplar Creek Surface Water DBE	272	1.71408524956708e-09
East Fork Poplar Creek Pore Water - Erpe River Pore Water DBE	272	1.71408524956708e-09
East Fork Poplar Creek Pore Water - Erpe River Surface Water DBE	272	1.71408524956708e-09
East Fork Poplar Creek Pore Water - HJ Andrews - WS1 Pore Water DBE	58	0.00748516849801072
East Fork Poplar Creek Pore Water - HJ Andrews - WS1 Surface Water DBE	61	0.0107555297220726
East Fork Poplar Creek Pore Water - Jordan River Pore Water DBE	240	6.65468391008397e-09
East Fork Poplar Creek Pore Water - Jordan River Surface Water DBE	256	3.32734195504199e-09
East Fork Poplar Creek Pore Water - Nisqually River Pore Water DBE	208	2.94707430303719e-08
East Fork Poplar Creek Pore Water - Nisqually River Surface Water DBE	256	3.32734195504199e-09
East Fork Poplar Creek Surface Water - Erpe River Pore Water DBE	243	0.000408190547246656
East Fork Poplar Creek Surface Water - Erpe River Surface Water DBE	289	8.57042624783542e-10
East Fork Poplar Creek Surface Water - HJ Andrews - WS1 Pore Water DBE	0	1.71408524956708e-09
East Fork Poplar Creek Surface Water - HJ Andrews - WS1 Surface Water DBE	0	1.71408524956708e-09
East Fork Poplar Creek Surface Water - Jordan River Pore Water DBE	255	3.53530082723211e-09
East Fork Poplar Creek Surface Water - Jordan River Surface Water DBE	272	1.71408524956708e-09
East Fork Poplar Creek Surface Water - Nisqually River Pore Water DBE	179	0.00332092934318138
East Fork Poplar Creek Surface Water - Nisqually River Surface Water DBE	243	3.6881972314935e-05
Erpe River Pore Water - Erpe River Surface Water DBE	289	8.57042624783542e-10
Erpe River Pore Water - HJ Andrews - WS1 Pore Water DBE	0	1.71408524956708e-09
Erpe River Pore Water - HJ Andrews - WS1 Surface Water DBE	0	1.71408524956708e-09
Erpe River Pore Water - Jordan River Pore Water DBE	255	3.53530082723211e-09
Erpe River Pore Water - Jordan River Surface Water DBE	272	1.71408524956708e-09
Erpe River Pore Water - Nisqually River Pore Water DBE	144	0.169752634125711
Erpe River Pore Water - Nisqually River Surface Water DBE	206	0.0108956188846634
Erpe River Surface Water - HJ Andrews - WS1 Pore Water DBE	0	1.71408524956708e-09
Erpe River Surface Water - HJ Andrews - WS1 Surface Water DBE	0	1.71408524956708e-09
Erpe River Surface Water - Jordan River Pore Water DBE	242	1.31866720855758e-06
Erpe River Surface Water - Jordan River Surface Water DBE	272	1.71408524956708e-09
Erpe River Surface Water - Nisqually River Pore Water DBE	58	0.0279480142969451
Erpe River Surface Water - Nisqually River Surface Water DBE	98	0.179180466874141
HJ Andrews - WS1 Pore Water - HJ Andrews - WS1 Surface Water DBE	128	1
HJ Andrews - WS1 Pore Water - Jordan River Pore Water DBE	240	6.65468391008397e-09
HJ Andrews - WS1 Pore Water - Jordan River Surface Water DBE	256	3.32734195504199e-09
HJ Andrews - WS1 Pore Water - Nisqually River Pore Water DBE	208	2.94707430303719e-08
HJ Andrews - WS1 Pore Water - Nisqually River Surface Water DBE	256	3.32734195504199e-09
HJ Andrews - WS1 Surface Water - Jordan River Pore Water DBE	240	6.65468391008397e-09
HJ Andrews - WS1 Surface Water - Jordan River Surface Water DBE	256	3.32734195504199e-09
HJ Andrews - WS1 Surface Water - Nisqually River Pore Water DBE	208	2.94707430303719e-08
HJ Andrews - WS1 Surface Water - Nisqually River Surface Water DBE	256	3.32734195504199e-09
Jordan River Pore Water - Jordan River Surface Water DBE	232	4.45863821975626e-07
Jordan River Pore Water - Nisqually River Pore Water DBE	14	2.70817709234724e-05
Jordan River Pore Water - Nisqually River Surface Water DBE	46	0.00271525743836028
Jordan River Surface Water - Nisqually River Pore Water DBE	0	2.94707430303719e-08
Jordan River Surface Water - Nisqually River Surface Water DBE	0	3.32734195504199e-09
Nisqually River Pore Water - Nisqually River Surface Water DBE	125	0.374357388606301
Overall KW AI_Mod	206.382659442426	6.66707475202519e-37
Altamaha River Pore Water - Altamaha River Surface Water AI_Mod	139	0.104644701551651
Altamaha River Pore Water - Columbia River - 300A Pore Water AI_Mod	298	1.47785837483683e-08
Altamaha River Pore Water - Columbia River - 300A Surface Water AI_Mod	216	3.85486094244618e-06
Altamaha River Pore Water - East Fork Poplar Creek Pore Water AI_Mod	166	0.658830597023133
Altamaha River Pore Water - East Fork Poplar Creek Surface Water AI_Mod	323	2.3262585529839e-10
Altamaha River Pore Water - Erpe River Pore Water AI_Mod	323	2.3262585529839e-10
Altamaha River Pore Water - Erpe River Surface Water AI_Mod	323	2.3262585529839e-10
Altamaha River Pore Water - HJ Andrews - WS1 Pore Water AI_Mod	284	1.32957991789487e-06
Altamaha River Pore Water - HJ Andrews - WS1 Surface Water AI_Mod	284	1.32957991789487e-06
Altamaha River Pore Water - Jordan River Pore Water AI_Mod	283	4.31042025994076e-09
Altamaha River Pore Water - Jordan River Surface Water AI_Mod	304	4.92619458278943e-10
Altamaha River Pore Water - Nisqually River Pore Water AI_Mod	246	1.15149798372703e-08
Altamaha River Pore Water - Nisqually River Surface Water AI_Mod	303	9.85238916557887e-10
Altamaha River Surface Water - Columbia River - 300A Pore Water AI_Mod	336	1.55330459817685e-10
Altamaha River Surface Water - Columbia River - 300A Surface Water AI_Mod	251	1.12734068336912e-08
Altamaha River Surface Water - East Fork Poplar Creek Pore Water AI_Mod	233	0.0470929898620228
Altamaha River Surface Water - East Fork Poplar Creek Surface Water AI_Mod	357	6.94899425500169e-11
Altamaha River Surface Water - Erpe River Pore Water AI_Mod	357	6.94899425500169e-11
Altamaha River Surface Water - Erpe River Surface Water AI_Mod	357	6.94899425500169e-11
Altamaha River Surface Water - HJ Andrews - WS1 Pore Water AI_Mod	330	4.65991379453055e-09
Altamaha River Surface Water - HJ Andrews - WS1 Surface Water AI_Mod	329	6.98987069179582e-09
Altamaha River Surface Water - Jordan River Pore Water AI_Mod	315	3.59201688328396e-10
Altamaha River Surface Water - Jordan River Surface Water AI_Mod	336	1.55330459817685e-10
Altamaha River Surface Water - Nisqually River Pore Water AI_Mod	273	2.15521012997038e-09
Altamaha River Surface Water - Nisqually River Surface Water AI_Mod	336	1.55330459817685e-10
Columbia River - 300A Pore Water - Columbia River - 300A Surface Water AI_Mod	14	3.31999255138305e-05
Columbia River - 300A Pore Water - East Fork Poplar Creek Pore Water AI_Mod	0	3.32734195504199e-09
Columbia River - 300A Pore Water - East Fork Poplar Creek Surface Water AI_Mod	272	1.71408524956708e-09
Columbia River - 300A Pore Water - Erpe River Pore Water AI_Mod	272	1.71408524956708e-09
Columbia River - 300A Pore Water - Erpe River Surface Water AI_Mod	272	1.71408524956708e-09
Columbia River - 300A Pore Water - HJ Andrews - WS1 Pore Water AI_Mod	64	0.0151847542389463
Columbia River - 300A Pore Water - HJ Andrews - WS1 Surface Water AI_Mod	62	0.0120890618308143
Columbia River - 300A Pore Water - Jordan River Pore Water AI_Mod	199	0.00124823237038227
Columbia River - 300A Pore Water - Jordan River Surface Water AI_Mod	256	3.32734195504199e-09
Columbia River - 300A Pore Water - Nisqually River Pore Water AI_Mod	185	0.00015925989533613
Columbia River - 300A Pore Water - Nisqually River Surface Water AI_Mod	231	2.96865449228846e-05
Columbia River - 300A Surface Water - East Fork Poplar Creek Pore Water AI_Mod	2	2.62969707040241e-07
Columbia River - 300A Surface Water - East Fork Poplar Creek Surface Water AI_Mod	204	3.8538663962794e-08
Columbia River - 300A Surface Water - Erpe River Pore Water AI_Mod	204	3.8538663962794e-08
Columbia River - 300A Surface Water - Erpe River Surface Water AI_Mod	204	3.8538663962794e-08
Columbia River - 300A Surface Water - HJ Andrews - WS1 Pore Water AI_Mod	88	0.731924505999079
Columbia River - 300A Surface Water - HJ Andrews - WS1 Surface Water AI_Mod	87	0.697781110918815
Columbia River - 300A Surface Water - Jordan River Pore Water AI_Mod	172	7.70829953761708e-06
Columbia River - 300A Surface Water - Jordan River Surface Water AI_Mod	192	6.57424267600604e-08
Columbia River - 300A Surface Water - Nisqually River Pore Water AI_Mod	149	1.73066938445859e-05
Columbia River - 300A Surface Water - Nisqually River Surface Water AI_Mod	185	2.95840920420272e-06
East Fork Poplar Creek Pore Water - East Fork Poplar Creek Surface Water AI_Mod	272	1.71408524956708e-09
East Fork Poplar Creek Pore Water - Erpe River Pore Water AI_Mod	272	1.71408524956708e-09
East Fork Poplar Creek Pore Water - Erpe River Surface Water AI_Mod	272	1.71408524956708e-09
East Fork Poplar Creek Pore Water - HJ Andrews - WS1 Pore Water AI_Mod	243	1.24109854923066e-06
East Fork Poplar Creek Pore Water - HJ Andrews - WS1 Surface Water AI_Mod	240	3.04451788886342e-06
East Fork Poplar Creek Pore Water - Jordan River Pore Water AI_Mod	240	6.65468391008397e-09
East Fork Poplar Creek Pore Water - Jordan River Surface Water AI_Mod	256	3.32734195504199e-09
East Fork Poplar Creek Pore Water - Nisqually River Pore Water AI_Mod	208	2.94707430303719e-08
East Fork Poplar Creek Pore Water - Nisqually River Surface Water AI_Mod	256	3.32734195504199e-09
East Fork Poplar Creek Surface Water - Erpe River Pore Water AI_Mod	5	1.62838098708873e-08
East Fork Poplar Creek Surface Water - Erpe River Surface Water AI_Mod	280	8.31331346040036e-08
East Fork Poplar Creek Surface Water - HJ Andrews - WS1 Pore Water AI_Mod	0	1.71408524956708e-09
East Fork Poplar Creek Surface Water - HJ Andrews - WS1 Surface Water AI_Mod	0	1.71408524956708e-09
East Fork Poplar Creek Surface Water - Jordan River Pore Water AI_Mod	4	4.24236099267853e-08
East Fork Poplar Creek Surface Water - Jordan River Surface Water AI_Mod	209	0.0077210027319862
East Fork Poplar Creek Surface Water - Nisqually River Pore Water AI_Mod	0	1.67000877172107e-08
East Fork Poplar Creek Surface Water - Nisqually River Surface Water AI_Mod	7	7.71338362305188e-08
Erpe River Pore Water - Erpe River Surface Water AI_Mod	289	8.57042624783542e-10
Erpe River Pore Water - HJ Andrews - WS1 Pore Water AI_Mod	0	1.71408524956708e-09
Erpe River Pore Water - HJ Andrews - WS1 Surface Water AI_Mod	0	1.71408524956708e-09
Erpe River Pore Water - Jordan River Pore Water AI_Mod	45	0.00130105433983631
Erpe River Pore Water - Jordan River Surface Water AI_Mod	271	3.42817049913417e-09
Erpe River Pore Water - Nisqually River Pore Water AI_Mod	23	9.07482766553231e-05
Erpe River Pore Water - Nisqually River Surface Water AI_Mod	80	0.0445226890079167
Erpe River Surface Water - HJ Andrews - WS1 Pore Water AI_Mod	0	1.71408524956708e-09
Erpe River Surface Water - HJ Andrews - WS1 Surface Water AI_Mod	0	1.71408524956708e-09
Erpe River Surface Water - Jordan River Pore Water AI_Mod	0	3.53530082723211e-09
Erpe River Surface Water - Jordan River Surface Water AI_Mod	103	0.24534974713943
Erpe River Surface Water - Nisqually River Pore Water AI_Mod	0	1.67000877172107e-08
Erpe River Surface Water - Nisqually River Surface Water AI_Mod	0	1.71408524956708e-09
HJ Andrews - WS1 Pore Water - HJ Andrews - WS1 Surface Water AI_Mod	129	0.985179110567889
HJ Andrews - WS1 Pore Water - Jordan River Pore Water AI_Mod	215	5.87275855064911e-05
HJ Andrews - WS1 Pore Water - Jordan River Surface Water AI_Mod	256	3.32734195504199e-09
HJ Andrews - WS1 Pore Water - Nisqually River Pore Water AI_Mod	191	3.52764794073551e-05
HJ Andrews - WS1 Pore Water - Nisqually River Surface Water AI_Mod	238	5.2938010504718e-06
HJ Andrews - WS1 Surface Water - Jordan River Pore Water AI_Mod	213	9.11758242520605e-05
HJ Andrews - WS1 Surface Water - Jordan River Surface Water AI_Mod	256	3.32734195504199e-09
HJ Andrews - WS1 Surface Water - Nisqually River Pore Water AI_Mod	190	4.62101250716231e-05
HJ Andrews - WS1 Surface Water - Nisqually River Surface Water AI_Mod	236	8.93724049124278e-06
Jordan River Pore Water - Jordan River Surface Water AI_Mod	239	1.33093678201679e-08
Jordan River Pore Water - Nisqually River Pore Water AI_Mod	102	0.856156001683663
Jordan River Pore Water - Nisqually River Surface Water AI_Mod	143	0.379070859390372
Jordan River Surface Water - Nisqually River Pore Water AI_Mod	0	2.94707430303719e-08
Jordan River Surface Water - Nisqually River Surface Water AI_Mod	4	3.99281034605038e-08
Nisqually River Pore Water - Nisqually River Surface Water AI_Mod	119	0.530646308866796
Overall KW Formula Count	203.986894670804	2.07281282556143e-36
Altamaha River Pore Water - Altamaha River Surface Water Formula Count	192	0.849604299317442
Altamaha River Pore Water - Columbia River - 300A Pore Water Formula Count	292	3.84424753073868e-06
Altamaha River Pore Water - Columbia River - 300A Surface Water Formula Count	166	0.0352886158834797
Altamaha River Pore Water - East Fork Poplar Creek Pore Water Formula Count	125	0.384942912855655
Altamaha River Pore Water - East Fork Poplar Creek Surface Water Formula Count	295	4.15237151707626e-06
Altamaha River Pore Water - Erpe River Pore Water Formula Count	19	4.84792282441845e-07
Altamaha River Pore Water - Erpe River Surface Water Formula Count	15	3.71576972973251e-06
Altamaha River Pore Water - HJ Andrews - WS1 Pore Water Formula Count	304	4.92619458278943e-10
Altamaha River Pore Water - HJ Andrews - WS1 Surface Water Formula Count	304	4.92619458278943e-10
Altamaha River Pore Water - Jordan River Pore Water Formula Count	285	1.07760506498519e-09
Altamaha River Pore Water - Jordan River Surface Water Formula Count	304	4.92619458278943e-10
Altamaha River Pore Water - Nisqually River Pore Water Formula Count	247	5.75748991863515e-09
Altamaha River Pore Water - Nisqually River Surface Water Formula Count	304	4.92619458278943e-10
Altamaha River Surface Water - Columbia River - 300A Pore Water Formula Count	322	2.51781945521009e-06
Altamaha River Surface Water - Columbia River - 300A Surface Water Formula Count	199.5	0.00628286942261896
Altamaha River Surface Water - East Fork Poplar Creek Pore Water Formula Count	155.5	0.712911236952398
Altamaha River Surface Water - East Fork Poplar Creek Surface Water Formula Count	338	3.03541736145756e-06
Altamaha River Surface Water - Erpe River Pore Water Formula Count	20	3.50018511844174e-06
Altamaha River Surface Water - Erpe River Surface Water Formula Count	13	1.26713681791978e-06
Altamaha River Surface Water - HJ Andrews - WS1 Pore Water Formula Count	336	2.81169342076996e-07
Altamaha River Surface Water - HJ Andrews - WS1 Surface Water Formula Count	336	2.81169342076996e-07
Altamaha River Surface Water - Jordan River Pore Water Formula Count	315	4.69513716089483e-07
Altamaha River Surface Water - Jordan River Surface Water Formula Count	336	2.81169342076996e-07
Altamaha River Surface Water - Nisqually River Pore Water Formula Count	273	1.43290804493416e-06
Altamaha River Surface Water - Nisqually River Surface Water Formula Count	336	2.81169342076996e-07
Columbia River - 300A Pore Water - Columbia River - 300A Surface Water Formula Count	10	7.19386914961926e-05
Columbia River - 300A Pore Water - East Fork Poplar Creek Pore Water Formula Count	17	3.11342800403553e-05
Columbia River - 300A Pore Water - East Fork Poplar Creek Surface Water Formula Count	67	0.0135981612582798
Columbia River - 300A Pore Water - Erpe River Pore Water Formula Count	4	2.16609274994458e-06
Columbia River - 300A Pore Water - Erpe River Surface Water Formula Count	0	1.05130160106113e-06
Columbia River - 300A Pore Water - HJ Andrews - WS1 Pore Water Formula Count	256	1.54151270521807e-06
Columbia River - 300A Pore Water - HJ Andrews - WS1 Surface Water Formula Count	254	2.24085896579625e-06
Columbia River - 300A Pore Water - Jordan River Pore Water Formula Count	240	2.3110425830786e-06
Columbia River - 300A Pore Water - Jordan River Surface Water Formula Count	256	1.54151270521807e-06
Columbia River - 300A Pore Water - Nisqually River Pore Water Formula Count	208	5.64321023390486e-06
Columbia River - 300A Pore Water - Nisqually River Surface Water Formula Count	256	1.54151270521807e-06
Columbia River - 300A Surface Water - East Fork Poplar Creek Pore Water Formula Count	60	0.0999036380379764
Columbia River - 300A Surface Water - East Fork Poplar Creek Surface Water Formula Count	163	0.00593595625553331
Columbia River - 300A Surface Water - Erpe River Pore Water Formula Count	12	1.048251659788e-05
Columbia River - 300A Surface Water - Erpe River Surface Water Formula Count	1	8.55657490336793e-06
Columbia River - 300A Surface Water - HJ Andrews - WS1 Pore Water Formula Count	192	6.57424267600604e-08
Columbia River - 300A Surface Water - HJ Andrews - WS1 Surface Water Formula Count	192	6.57424267600604e-08
Columbia River - 300A Surface Water - Jordan River Pore Water Formula Count	180	1.15049246830106e-07
Columbia River - 300A Surface Water - Jordan River Surface Water Formula Count	192	6.57424267600604e-08
Columbia River - 300A Surface Water - Nisqually River Pore Water Formula Count	156	3.84593196546353e-07
Columbia River - 300A Surface Water - Nisqually River Surface Water Formula Count	192	6.57424267600604e-08
East Fork Poplar Creek Pore Water - East Fork Poplar Creek Surface Water Formula Count	242	4.53821210675381e-05
East Fork Poplar Creek Pore Water - Erpe River Pore Water Formula Count	31	5.55997832402075e-05
East Fork Poplar Creek Pore Water - Erpe River Surface Water Formula Count	33	0.000222013077876634
East Fork Poplar Creek Pore Water - HJ Andrews - WS1 Pore Water Formula Count	256	3.32734195504199e-09
East Fork Poplar Creek Pore Water - HJ Andrews - WS1 Surface Water Formula Count	256	3.32734195504199e-09
East Fork Poplar Creek Pore Water - Jordan River Pore Water Formula Count	240	6.65468391008397e-09
East Fork Poplar Creek Pore Water - Jordan River Surface Water Formula Count	256	3.32734195504199e-09
East Fork Poplar Creek Pore Water - Nisqually River Pore Water Formula Count	208	2.94707430303719e-08
East Fork Poplar Creek Pore Water - Nisqually River Surface Water Formula Count	256	3.32734195504199e-09
East Fork Poplar Creek Surface Water - Erpe River Pore Water Formula Count	12	2.33115593941123e-07
East Fork Poplar Creek Surface Water - Erpe River Surface Water Formula Count	0	7.04034005962592e-07
East Fork Poplar Creek Surface Water - HJ Andrews - WS1 Pore Water Formula Count	272	1.71408524956708e-09
East Fork Poplar Creek Surface Water - HJ Andrews - WS1 Surface Water Formula Count	271	3.42817049913417e-09
East Fork Poplar Creek Surface Water - Jordan River Pore Water Formula Count	255	3.53530082723211e-09
East Fork Poplar Creek Surface Water - Jordan River Surface Water Formula Count	272	1.71408524956708e-09
East Fork Poplar Creek Surface Water - Nisqually River Pore Water Formula Count	221	1.67000877172107e-08
East Fork Poplar Creek Surface Water - Nisqually River Surface Water Formula Count	272	1.71408524956708e-09
Erpe River Pore Water - Erpe River Surface Water Formula Count	185	0.168185646312303
Erpe River Pore Water - HJ Andrews - WS1 Pore Water Formula Count	272	1.71408524956708e-09
Erpe River Pore Water - HJ Andrews - WS1 Surface Water Formula Count	272	1.71408524956708e-09
Erpe River Pore Water - Jordan River Pore Water Formula Count	255	3.53530082723211e-09
Erpe River Pore Water - Jordan River Surface Water Formula Count	272	1.71408524956708e-09
Erpe River Pore Water - Nisqually River Pore Water Formula Count	221	1.67000877172107e-08
Erpe River Pore Water - Nisqually River Surface Water Formula Count	272	1.71408524956708e-09
Erpe River Surface Water - HJ Andrews - WS1 Pore Water Formula Count	272	1.05347934403614e-06
Erpe River Surface Water - HJ Andrews - WS1 Surface Water Formula Count	272	1.05347934403614e-06
Erpe River Surface Water - Jordan River Pore Water Formula Count	255	1.61616512268998e-06
Erpe River Surface Water - Jordan River Surface Water Formula Count	272	1.05347934403614e-06
Erpe River Surface Water - Nisqually River Pore Water Formula Count	221	4.14044751838086e-06
Erpe River Surface Water - Nisqually River Surface Water Formula Count	272	1.05347934403614e-06
HJ Andrews - WS1 Pore Water - HJ Andrews - WS1 Surface Water Formula Count	149	0.445036228847858
HJ Andrews - WS1 Pore Water - Jordan River Pore Water Formula Count	237	4.65827873705878e-08
HJ Andrews - WS1 Pore Water - Jordan River Surface Water Formula Count	252	3.99281034605038e-08
HJ Andrews - WS1 Pore Water - Nisqually River Pore Water Formula Count	161	0.011563405972084
HJ Andrews - WS1 Pore Water - Nisqually River Surface Water Formula Count	201.5	0.00593151979026971
HJ Andrews - WS1 Surface Water - Jordan River Pore Water Formula Count	228	1.81007402354284e-06
HJ Andrews - WS1 Surface Water - Jordan River Surface Water Formula Count	240	3.04451788886342e-06
HJ Andrews - WS1 Surface Water - Nisqually River Pore Water Formula Count	142	0.100633068398721
HJ Andrews - WS1 Surface Water - Nisqually River Surface Water Formula Count	187	0.0259982495852177
Jordan River Pore Water - Jordan River Surface Water Formula Count	73	0.065509274058999
Jordan River Pore Water - Nisqually River Pore Water Formula Count	25	0.000448371568306957
Jordan River Pore Water - Nisqually River Surface Water Formula Count	74	0.0717351700660206
Jordan River Surface Water - Nisqually River Pore Water Formula Count	41.5	0.00654371066408422
Jordan River Surface Water - Nisqually River Surface Water Formula Count	107.5	0.450940828770453
Nisqually River Pore Water - Nisqually River Surface Water Formula Count	125	0.374357388606301
