## Supplemental Table 3 for "Meta-metabolome ecology reveals that geochemistry and microbial functional potential are linked to organic matter development across seven rivers"

Correlation	r.value	p.value
Within-River bNTI - X00940_Cl_mg_per_L	0.426314081	0
Nisqually River bNTI - X00940_Cl_mg_per_L	-0.598891056	0.0052
Within-River bNTI - X00945_SO4_mg_per_L_as_SO4	0.409042212	0
Nisqually River bNTI - X00945_SO4_mg_per_L_as_SO4	-0.519403756	0.0272
Within-River bNTI - X71851_NO3_mg_per_L_as_NO3	0.298773594	1.00E-04
Within-River bNTI - X00915_Ca_mg_per_L	0.616630565	0
East Poplar Fork River bNTI - X00915_Ca_mg_per_L	0.563284761	0.0064
Nisqually River bNTI - X00915_Ca_mg_per_L	-0.620256359	0.0032
Within-River bNTI - X00935_K_mg_per_L	0.49429811	0
Within-River bNTI - X00925_Mg_mg_per_L	0.340415296	0
Nisqually River bNTI - X00925_Mg_mg_per_L	-0.573789035	0.0085
Within-River bNTI - X00930_Na_mg_per_L	0.451961462	0
Within-River bNTI - X00666_P_mg_per_L_as_P	0.189947645	0.0298
East Poplar Fork River bNTI - X00666_P_mg_per_L_as_P	-0.485833882	0.0298
Within-River bNTI - X00602_TN_mg_per_L_as_N	0.549438503	0
Within-River bNTI - pH	-0.239799716	0.0032
Within-River bNTI - X00681_NPOC_mg_per_L_as_C	0.565007481	0
East Poplar Fork River bNTI - X00681_NPOC_mg_per_L_as_C	0.476949869	0.0337
All bNTI - X00945_SO4_mg_per_L_as_SO4	0.326626426	0
All bNTI - X71856_NO2_mg_per_L_as_NO2	0.25035865	0.0028
All bNTI - X00915_Ca_mg_per_L	0.393794106	0
East Poplar Fork River All bNTI - X00915_Ca_mg_per_L	0.575749246	0.0066
Nisqually River All bNTI - X00915_Ca_mg_per_L	-0.545835453	0.0209
All bNTI - X52777_Fe_mg_per_L	-0.256622471	0.002
All bNTI - X00935_K_mg_per_L	0.283696432	6.00E-04
All bNTI - X00925_Mg_mg_per_L	0.282386227	6.00E-04
All bNTI - X00930_Na_mg_per_L	0.254491916	0.002
All bNTI - X00602_TN_mg_per_L_as_N	0.2231685	0.0129
All bNTI - X00681_NPOC_mg_per_L_as_C	0.261499883	0.0016
