## Supplemental Table 4 for "Meta-metabolome ecology reveals that geochemistry and microbial functional potential are linked to organic matter development across seven rivers"

Comparison	Type	Statistics	P_value	padj
Altamaha - Columbia	Surface Water	42	0.00111614619038327	0.00137876882341462
Altamaha - East	Surface Water	5	1.32030890845032e-09	6.54468913471069e-09
Altamaha - Erpe	Surface Water	0	6.94899425500169e-11	2.17462643744759e-09
Altamaha - Andrew	Surface Water	336	1.55330459817685e-10	2.17462643744759e-09
Altamaha - Jordan	Surface Water	336	1.55330459817685e-10	2.17462643744759e-09
Altamaha - Nisqua	Surface Water	190	0.514420811932398	0.52696766100392
Columbia - Altamaha	Surface Water	42	0.00111614619038327	0.00137876882341462
Columbia - East	Surface Water	22	0.000161785311315809	0.000205908578038303
Columbia - Erpe	Surface Water	6	1.15615991888382e-06	1.79847098493039e-06
Columbia - Andrew	Surface Water	192	6.57424267600604e-08	1.15049246830106e-07
Columbia - Jordan	Surface Water	192	6.57424267600604e-08	1.15049246830106e-07
Columbia - Nisqua	Surface Water	143	0.0291803020568669	0.0314249406766259
East - Altamaha	Surface Water	5	1.32030890845032e-09	6.54468913471069e-09
East - Columbia	Surface Water	22	0.000161785311315809	0.000205908578038303
East - Erpe	Surface Water	87	0.0486855044464186	0.0511197796687395
East - Andrew	Surface Water	272	1.71408524956708e-09	6.54468913471069e-09
East - Jordan	Surface Water	272	1.71408524956708e-09	6.54468913471069e-09
East - Nisqua	Surface Water	237	0.000120671601569523	0.000158381477059999
Erpe - Altamaha	Surface Water	0	6.94899425500169e-11	2.17462643744759e-09
Erpe - Columbia	Surface Water	6	1.15615991888382e-06	1.79847098493039e-06
Erpe - East	Surface Water	87	0.0486855044464186	0.0511197796687395
Erpe - Andrew	Surface Water	272	1.71408524956708e-09	6.54468913471069e-09
Erpe - Jordan	Surface Water	272	1.71408524956708e-09	6.54468913471069e-09
Erpe - Nisqua	Surface Water	251	5.94101947499951e-06	8.91152921249927e-06
Andrew - Altamaha	Surface Water	336	1.55330459817685e-10	2.17462643744759e-09
Andrew - Columbia	Surface Water	192	6.57424267600604e-08	1.15049246830106e-07
Andrew - East	Surface Water	272	1.71408524956708e-09	6.54468913471069e-09
Andrew - Erpe	Surface Water	272	1.71408524956708e-09	6.54468913471069e-09
Andrew - Jordan	Surface Water	256	3.32734195504199e-09	8.73427263198521e-09
Andrew - Nisqua	Surface Water	25	2.96865449228846e-05	4.02204802181017e-05
Jordan - Altamaha	Surface Water	336	1.55330459817685e-10	2.17462643744759e-09
Jordan - Columbia	Surface Water	192	6.57424267600604e-08	1.15049246830106e-07
Jordan - East	Surface Water	272	1.71408524956708e-09	6.54468913471069e-09
Jordan - Erpe	Surface Water	272	1.71408524956708e-09	6.54468913471069e-09
Jordan - Andrew	Surface Water	256	3.32734195504199e-09	8.73427263198521e-09
Jordan - Nisqua	Surface Water	0	3.32734195504199e-09	8.73427263198521e-09
Nisqua - Altamaha	Surface Water	190	0.514420811932398	0.52696766100392
Nisqua - Columbia	Surface Water	143	0.0291803020568669	0.0314249406766259
Nisqua - East	Surface Water	237	0.000120671601569523	0.000158381477059999
Nisqua - Erpe	Surface Water	251	5.94101947499951e-06	8.91152921249927e-06
Nisqua - Andrew	Surface Water	25	2.96865449228846e-05	4.02204802181017e-05
Nisqua - Jordan	Surface Water	0	3.32734195504199e-09	8.73427263198521e-09
Altamaha - Columbia	Pore Water	67	0.00415089431552737	0.00484271003478193
Altamaha - East	Pore Water	1	9.85238916557887e-10	6.54468913471069e-09
Altamaha - Erpe	Pore Water	10	3.23349938864762e-08	6.46699877729524e-08
Altamaha - Andrew	Pore Water	302	1.97047783311577e-09	6.89667241590521e-09
Altamaha - Jordan	Pore Water	285	1.07760506498519e-09	6.54468913471069e-09
Altamaha - Nisqua	Pore Water	125	0.969849873450371	0.969849873450371
Columbia - Altamaha	Pore Water	67	0.00415089431552737	0.00484271003478193
Columbia - East	Pore Water	23	1.86763703936507e-05	2.70485364321837e-05
Columbia - Erpe	Pore Water	51	0.00163427401217674	0.00196112881461209
Columbia - Andrew	Pore Water	256	3.32734195504199e-09	8.73427263198521e-09
Columbia - Jordan	Pore Water	240	6.65468391008397e-09	1.39748362111763e-08
Columbia - Nisqua	Pore Water	155	0.0251168533380369	0.0277607326367776
East - Altamaha	Pore Water	1	9.85238916557887e-10	6.54468913471069e-09
East - Columbia	Pore Water	23	1.86763703936507e-05	2.70485364321837e-05
East - Erpe	Pore Water	200	0.0207018920270105	0.0234994450036335
East - Andrew	Pore Water	256	3.32734195504199e-09	8.73427263198521e-09
East - Jordan	Pore Water	240	6.65468391008397e-09	1.39748362111763e-08
East - Nisqua	Pore Water	206	1.17882972121488e-07	1.98043393164099e-07
Erpe - Altamaha	Pore Water	10	3.23349938864762e-08	6.46699877729524e-08
Erpe - Columbia	Pore Water	51	0.00163427401217674	0.00196112881461209
Erpe - East	Pore Water	200	0.0207018920270105	0.0234994450036335
Erpe - Andrew	Pore Water	272	1.71408524956708e-09	6.54468913471069e-09
Erpe - Jordan	Pore Water	255	3.53530082723211e-09	8.73427263198522e-09
Erpe - Nisqua	Pore Water	204	2.00067050852185e-05	2.80093871193058e-05
Andrew - Altamaha	Pore Water	302	1.97047783311577e-09	6.89667241590521e-09
Andrew - Columbia	Pore Water	256	3.32734195504199e-09	8.73427263198521e-09
Andrew - East	Pore Water	256	3.32734195504199e-09	8.73427263198521e-09
Andrew - Erpe	Pore Water	272	1.71408524956708e-09	6.54468913471069e-09
Andrew - Jordan	Pore Water	240	6.65468391008397e-09	1.39748362111763e-08
Andrew - Nisqua	Pore Water	5	5.59944117577066e-07	9.04525113009106e-07
Jordan - Altamaha	Pore Water	285	1.07760506498519e-09	6.54468913471069e-09
Jordan - Columbia	Pore Water	240	6.65468391008397e-09	1.39748362111763e-08
Jordan - East	Pore Water	240	6.65468391008397e-09	1.39748362111763e-08
Jordan - Erpe	Pore Water	255	3.53530082723211e-09	8.73427263198522e-09
Jordan - Andrew	Pore Water	240	6.65468391008397e-09	1.39748362111763e-08
Jordan - Nisqua	Pore Water	0	5.3415721742549e-08	1.0197546878123e-07
Nisqua - Altamaha	Pore Water	125	0.969849873450371	0.969849873450371
Nisqua - Columbia	Pore Water	155	0.0251168533380369	0.0277607326367776
Nisqua - East	Pore Water	206	1.17882972121488e-07	1.98043393164099e-07
Nisqua - Erpe	Pore Water	204	2.00067050852185e-05	2.80093871193058e-05
Nisqua - Andrew	Pore Water	5	5.59944117577066e-07	9.04525113009106e-07
Nisqua - Jordan	Pore Water	0	5.3415721742549e-08	1.0197546878123e-07
